# *Nanog* regulates *Pou3f1* expression and represses anterior fate at the exit from pluripotency

**DOI:** 10.1101/598656

**Authors:** Antonio Barral, Isabel Rollan, Hector Sanchez-Iranzo, Wajid Jawaid, Claudio Badia-Careaga, Sergio Menchero, Manuel J. Gomez, Carlos Torroja, Fatima Sanchez-Cabo, Berthold Göttgens, Miguel Manzanares, Julio Sainz de Aja

## Abstract

Pluripotency is regulated by a network of transcription factors that maintains early embryonic cells in an undifferentiated state while allowing them to proliferate. NANOG is a critical factor for maintaining pluripotency and its role in primordial germ cell differentiation has been well described. However, *Nanog* is expressed during gastrulation across all the posterior epiblast, and only later in development its expression is restricted to primordial germ cells. In this work, we unveiled a previously unknown mechanism by which *Nanog* specifically represses the anterior epiblast lineage. Analysis of transcriptional data from both embryonic stem cells and gastrulating mouse embryos revealed *Pou3f1* expression to be negatively correlated with that of *Nanog* during the early stages of differentiation. We have functionally demonstrated *Pou3f1* to be a direct target of NANOG by using a dual transgene system for the controlled expression of *Nanog*. Use of *Nanog* null ES cells further demonstrated a role for *Nanog* in repressing anterior neural genes. Deletion of a NANOG binding site (BS) located nine kilobases downstream of the transcription start site of *Pou3f1* revealed this BS to have a specific role in the regionalization of the expression of this gene in the embryo. Our results indicate an active role of *Nanog* inhibiting the neural fate by repressing *Pou3f1* at the onset of gastrulation.
