## Supplementary table 2 for "*Nanog* regulates *Pou3f1* expression and represses anterior fate at the exit from pluripotency"

### Sheet: sgRNA+tracrRNA
T7 adaptor	TAATACGACTCACTATA at 5'
POU +9Kb-g1	5´ TGGAAGGTGGGTGGCTCGGTGAAGTTTTAGAGCTAGAAATAGC 3´
POU +9kb g2	5´ GGACCCTATATGGCTGAGGGGCGTTTTAGAGCTAGAAATAGC 3´
POU -11kb-g1	5´ GGGCTCTCAGAAGGGTCGTTGGGTTTTAGAGCTAGAAATAGC 3´
POU -11kb-g2	5´ GGGCGGGCTCCCTTGGATGTTGGTTTTAGAGCTAGAAATAGC 3´
POU -9kb-g1	5´ GGCGAGAGGATATTGCCGTTTCGTTTTAGAGCTAGAAATAGC 3´
POU -9kb-g2	5´ GGCACTAGGAGGGGGGCCTATTGTTTTAGAGCTAGAAATAGC 3´
Homology for trac	GCTATTTCTAGCTCTAAAAC at 3'
Primer Trac-Rev	5´ AAAAGCACCGACTCGGTGCCACTTTTTCAAGTTGATAACGGACTAGCCTTATTTTAACTT 3´
	*T7 sequence was added to all the sgRNAs

### Sheet: Primers for genotyping
Pou3f1 del-9kb Fw	5´CTAGTATGCCCGGGTTTGTG 3´
Pou3f1 del-9kb Rv	5´TCAATGGTCCTTCTGGCTCT 3´
Pou3f1 del-11kb Fw	5´TCTCTCTCTCCCCCTGATGA 3´
Pou3f1 del-11kb Rv	5´AAGCCTCCACGACAGAAGAA 3´
Pou3f1 del +9kb Fw	5´AACCAGCCTCAGACATTTGG 3´
Pou3f1 del +9kb Rv	5´TCCAGCACTTGGACTCACAC 3´

### Sheet: qPCR primers
	FORWARD	REVERSE
Actb	CAGAAGGAGATTACTGCTCTGGCT	TACTCCTGCTTGCTGATCCACATC
Pou3f1	TCGAGGTGGGTGTCAAAGG	GGCGCATAAACGTCGTCCA
Otx2	TATCTAAAGCAACCGCCTTAC	AAGTCCATACCCGAAGTGGTC
Pax6	TACCAGTGTCTACCAGCCAAT	TGCACGAGTATGAGGAGGTCT
Sox2	TGGACTGCGAACTGGAGAAGG	CGCCCGGAGTCTAGCTCTAAATATT
Nanog	CTTACAAGGGTCTGCTACTGAGATGC	TGCTTCCTGGCAAGGACCTT
Sox1	TGAACGCCTTCATGGTGTGGTC	GCGCGGCCGGTACTTGTAAT
Hoxa1	CCACCAGGGTTATGCTGGG	CGTGGAGAGGGGATAAGGAGTTA

### Sheet: ISH probes
	FORWARD	REVERSE
Pou3f1	ATTTAGGTGACACTATAGAA CCTGGGGTCCTTCTAACTCC	GTAATACGACTCACTATAGGG TTCGGTTTAGTCGGGCATAC
Sox2	ATTTAGGTGACACTATAGAA ATGGGCTCTGTGGTCAAGTC	GTAATACGACTCACTATAGGG TGGACATTTGATTGCCATGT
